# Human *De Novo* Microproteins are Intrinsically Disordered and Contain Short Linear Motifs

**DOI:** 10.64898/2026.11.22.768061

**Authors:** Isabella Menart, Margaux Aubel, Lars Eicholt, Priyanka Madhu, Leandro Simonetti, Maria Selmer, Klara Hlouchová, Erich Bornberg-Bauer, Per Jemth, Ylva Ivarsson

## Abstract

*De novo* genes, arising from previously non-coding regions, have defied our view of gene birth and proteome evolution. Advances in ribosome profiling and comparative genomics have uncovered widespread translation of *de novo* small open reading frames (sORFs), many of which encode previously unrecognized microproteins. Despite increasing evidence demonstrating translation of *de novo* sORFs, it remains poorly understood how their encoded microproteins acquire molecular functions. Here, we selected 30 *de novo*-emerged microproteins for structural characterization and investigated their potential for interacting with canonical protein domains. Using circular dichroism and small angle X-ray scattering we found that the studied young microproteins are disordered but may adopt helical conformations in specific contexts. Additionally, we identified predicted short linear motifs (SLiMs) recognized by canonical peptide-binding domains in 29 microprotein sequences, suggesting a potential for interaction with the conserved proteome. *In vitro* experimental validation revealed interactions with relevant affinities, with some on par with canonical interactions. We also show how a microprotein SLiM can easily evolve towards higher affinities for the binding partner. Together, our findings suggest that the intrinsically disordered *de novo* microproteins can exploit SLiM-mediated molecular recognition to engage the pre-existing proteome, providing a potential mechanism for their functional integration into cellular interaction networks.

**Significance:** *De novo* gene birth from ancestrally non-coding DNA was long thought to be impossible, but increasing evidence points to the ubiquity of *de novo* protein-coding genes in all eukaryotes. While mechanisms driving *de novo* gene emergence are generally well understood, there is a substantial lack of experimental data on the products of *de novo* genes, namely *de novo* microproteins, which precludes our understanding of the emerging microproteome. To address this gap, we investigated the structures of *de novo* microproteins and their interactions with conserved protein domains. Our experimental findings support that *de novo* microproteins are predominantly disordered, and that they encode short linear binding motifs that provide an accessible route for newly emerged microproteins to enter existing cellular networks.
