## Supplemental Table 1 for "Human *De Novo* Microproteins are Intrinsically Disordered and Contain Short Linear Motifs"

### Sheet: Table S1_legend
Table S1. Information on microproteins (MP) used in the present investigation.
S1.a	de novo microproteins from the sorfs.org database
S1.b	randomized sequence counterparts of de novo microproteins as generated in Aubel et al. (2024).
Microprotein (MP)
sORF in Aubel et al. 2024			corresponding sORF name as in Aubel et al. (2024)
sORF ID (sorfs.org)			corresponding sORF ID as in sorfs.org database
chromosome			chromosome number to which a sORF has been mapped
strand			(+) positive and (-) negative
sORF start			chromosome coordinate of sORF start
sORF end			chromosome coordinate of sORF end
spliced			indicates whether sORF is spliced or not
spliced start parts			splice site coordinate start
spliced stop parts			splice site coordinate end
downstream gene distance			distance to gene downstream of sORF
upstream gene distance			distance to gene upstream of sORF
start codon
transcript sequence
amino acid sequence
MP length (aa)
molecular weight (Da)
annotation			annotation of sORF type as in sorfs.org database
biotype			biotype of sORF based on Ensembl classification of the annotation above
conservation (Aubel et al. 2024)			conservation of sORF nucleotide sequence from human to mouse
RPKM			ribosomal density accross the sORF
RPF coverage			percentage of sORF nucleotides covered by ribosome protected fragments (RPFs)
RPF coverage uniformity			indicates how uniformly RPFs are distributed across the sORF. (1 or -1) indicates RPFs are clustered on either half of the sORF. (0) indicates uniform distribution of RPFs on the sORF
exon overlap			overlap with known exons
in frame coverage			percentage of sORF nucleotides covered in-frame
in frame			yes/no
overlap with protein-coding exons			yes/no
Ensembl transcript ID
Rltm min Rchx			difference between ribosome accumulation from LTM/HARR and CHX/EM treated RiboSeq data
FLOSS score			derived from the FLOSS algorithm, which compares the RPF length distribution in sORFs to the RPF length distribution in canonical protein-coding sequences. Used to distinguish true coding from non-coding sequences.
Floss-Classification			coding tendency of a sORF based on the FLOSS score
ORFscore			preference of RPFs to accumulate in the first frame of the coding sequence. An ORFscore of at least 6 is considered good.
Peak shift			derived from ribosome profiles, which are combined into peaks at translation initiation sites. (1 or -1) indicates a near cognate start codon at the +/-1 position. (10 or -10) indicates a near congate start codon right before/after annotated peak. (0) indicates no ATG near congate start codon in the neighborhood
PhastCon			identifies evolutionary conserved elements from a multiple sequence alignment
PhyloP			conservation score based on multiple species alignment and a neutral evolution model
cutoff p-value			indicates likelihood that sORF RPF distribution is the result of noise
Randomized sequence (R)			randomized de novo microprotein sequence counterparts adapted from Aubel et al. (2024)

### Sheet: Table S1.a
Microprotein (MP)	sORF (Aubel et al. (2024))	sORF ID (sorfs.org)	chromosome	strand	sORF start	sORF end	spliced	spliced start parts	spliced stop parts	downstream gene distance	upstream gene distance	start codon	transcript sequence	amino acid sequence	MP length (aa)	annotation	biotype	conservation (Aubel et al. 2024)	RPKM	RPF coverage	RPF coverage uniformity	exon overlap	in frame coverage	in frame	overlap with protein-coding exons	Ensembl transcript ID	Rltm min Rchx	FLOSS score	Floss-Classification	Orfscore	Peak shift	PhastCon	PhyloP	cutoff p-value
MP1	sORF1	gawron_2016:154355	16	1	84175742	84175849	No					ATG	ATGAGCTGTGCCCAGGGAGTGGCCACCCCCAGGCCTAACTTTCAGAGTCCTGTGTTCCCTTGGGCCTTTCTTGGATGTGGCAACAGAATACTTTGTGACATTGGGTGA	MSCAQGVATPRPNFQSPVFPWAFLGCGNRILCDIG*	35	TEC	TEC	chimp	0.6	0.03	0.52	0	0.0294118		No	ENST00000623406	8.67	0.204231	Good	-4.30212	0-1	0.0004	-0.6134	0.0215686
MP2	sORF2	gawron_2016:300254	5	1	67004626	67004769	No					ATG	ATGACAAAGTACCTCCGACTGAATCCCACAGACAGCGCTTTGAGCAGAACGCACGGCTCAACTCATGTAATTACTGTTTATAGCTGGCCGAGCCTGACTAGGAGAGGGCAGACCCGAGAGGAAATCAGTTTCCCGGACCTTTGA	MTKYLRLNPTDSALSRTHGSTHVITVYSWPSLTRRGQTREEISFPDL*	47	5UTR	protein_coding	macaque	6.24	0.19	-0.26	0	0.282609		No	ENST00000261569	3.06	0.154771	Good	7.59852	0-1	0.808	2.1452	0.00322003
MP3	sORF3	niu_2014:53078	1	-1	154963228	154963347	No					ATG	ATGATATTTTATGCAAACAGTTCTTGGACCCCTGAATTCAATGACAGGGATGCCAACACCTTCTTGGCTTCTGGGACCTGTGTTCTTGCTGAGCACCCTCTCCGGTTTGGGTTGGGATAA	MIFYANSSWTPEFNDRDANTFLASGTCVLAEHPLRFGLG*	39	lncrna	processed_transcript	orang utan	12.07	0.61	-0.36	0			No	ENST00000483463						0.343	0.6836	0.00434806
MP4	sORF4	niu_2014:789326	3	1	184183860	184183985	No					ATG	ATGCCAGGCTCTGAGTTCTGTGACCAAAGCCAGGTGGGTTCCCTTTCCTTCCCACCCCTGTGGCCACAGCTCTGGAGTGGGAGGGTTGGTTGCCCCTCACCTCAGAGCTCCCCCAAAGGCCAGTAA	MPGSEFCDQSQVGSLSFPPLWPQLWSGRVGCPSPQSSPKGQ*	41	lncrna	processed_transcript	gorilla	11.04	0.62	-0.23	0			No	ENST00000461733						0.8123	1.5547	0.0268264
MP5	sORF5	niu_2014:415302	16	-1	87831152	87831316	No					ATG	ATGAAGACCTTTATTCACCCCTGCCCCGTTGCTTCCCGCTGCACATGGACAGACTTCACAGCGTCTGCTCATAGGACCTGCATCCTTCCTGGGGACGAATTCCACTCGTCCAAGGGACAGCCCACGGTCTGGAGGCCGAGGACCACCAGCAGGCAGGTGGACTGA	MKTFIHPCPVASRCTWTDFTASAHRTCILPGDEFHSSKGQPTVWRPRTTSRQVD*	54	3UTR	protein_coding	human	48.63	0.88	-0.42	0			No	ENST00000261622						0.0011	-0.5444	0.0209754
MP6	sORF6	park_2016:1497829	7	1	151233502	151233633	No					ATG	ATGCCAGAGGCAGGCATTCTTCCGGAAAGGCCCACTGAGGCAGGCTCCGGCTCCTCTGGTTGGGGCTGTTGTTTTGATGGATCGTGTGCTTTTCCCTTACCTCTTATCACTTGCTGTCATCTGTTGACTTAG	MPEAGILPERPTEAGSGSSGWGCCFDGSCAFPLPLITCCHLLT*	43	5UTR	protein_coding	human	6.58	0.41	0.11	0	0.547619		No	ENST00000035307		0.110007	Good	8.9201		0.0063	-0.1072	0.00364782
MP7	sORF7	gawron_2016:314848	6	-1	117675163	117675294				777174		ATG	ATGGGACCCCAGCAAGGCACACGTGGTCTTCAATGCGATGGGCGCTTCCAGGGGACCCGGCGTCCCTTGGGTCCAGGAAGTCTTATACTGTCTCCTCTCACGGCCCCGACAGAAACGGTTTCTGAGGAGTAG	MGPQQGTRGLQCDGRFQGTRRPLGPGSLILSPLTAPTETVSEE*	43	intergenic		orang utan	5.43	0.26	0.2	0	0.292683		No		1.53	0.206483	Good	-6.813	-10	0.0052	-0.4638	0.00322003
MP8	sORF8	niu_2014:166001	11	1	32105302	32105433	No					ATG	ATGAGTTGGTGGGATCCTTGGGAAGCCAAACGGAGCGGAGTTCTGGATCATGTCCCATCCAGTCCAGTGAATCCACGACCCGCAGACCTGTCCCCCCGCAACAGCTTATACCATGGAATGAGGACAAGGTGA	MSWWDPWEAKRSGVLDHVPSSPVNPRPADLSPRNSLYHGMRTR*	43	NMD	nonsense_mediated_decay	macaque	28.17	0.54	-0.76	0			No	ENST00000528630						0.0186	-0.356	0.00434806
MP9	sORF9	lee_2012:10173	5	1	53109913	53110077	No					ATG	TTAGTTTTGCTTCGCAGATGGGCCGTGGTGGTGAGAGGAAGCAATCAGTATGGAAATGGAGAAATGGCTTACCATGCATGTCCTTCTCCCCAGGAGGGAGGTCGTGGTGCAGGCGAGCAGACGCCAGACTCCTGGACACTTGCCGCCTGCGTTATGGAGGCTTAG	MVLLRRWAVVVRGSNQYGNGEMAYHACPSPQEGGRGAGEQTPDSWTLAACVMEA*	54	lncrna	antisense	human	10.51	0.1	-0.1	0	0.0188679		No	ENST00000499459	5.6	0.214189	Good	-4.66838	10	0.002	-0.4545	0.0411176
MP10	sORF10	gawron_2016:213361	2	-1	231709962	231710108				22316	63834	ATG	ATGCGCCTCTCGGGCTACTACTCATCGCCCTCGCGGGAAGTCACCTTTTGGTGCTTCGGAGAAAATCGAACAGCCAGGCCCCGCACTGGGGACGGTGTTCTCACCCCACAAACTCATTCCCGGACTGAGTCCAGAAGGGGTCACTGA	MRLSGYYSSPSREVTFWCFGENRTARPRTGDGVLTPQTHSRTESRRGH*	48	intergenic		orang utan	0.36	0.03	0.43	0	0.0434783		No		6.88	0.204231	Good	3.60204	0+1	0.0094	-0.395	0.00322003
MP11	sORF11	park_2016:104905	1	1	197477962	197478117	No					ATG	ATGTTAATCTGCAACTGGGATTACACTGGAACTACAGGAATGATTCCTTTGACCACCTTAAAAACTTTCACAGTGGTTCCGCTCGACACCATTGTTTTATTATATTATATCAGCCAATTGCAAAAAAAGTCTGTGCCAGTAATTTCAGCCTTATAA	MLICNWDYTGTTGMIPLTTLKTFTVVPLDTIVLLYYISQLQKKSVPVISAL*	51	3UTR	protein_coding	macaque	8.77	0.42	-1.05	0	0.54		No	ENST00000535699		0.096812	Good	9.58402		0.1199	0.2095	0.00364782
MP12	sORF12	gawron_2016:291768	4	1	152101494	152101601	No					ATG	ATGGGAAACTGCATTCCGATCCAGGGAAGTATAGGAAGCAGTAATAAAAGTGGGAAGACCTATTATAAGTTCGTTGCAGTCATCCAGGTAAGAGGGGATACTGGCTGA	MGNCIPIQGSIGSSNKSGKTYYKFVAVIQVRGDTG*	35	lncrna	lincRNA	macaque	2.5	0.14	-0.07	0	0.176471		No	ENST00000504144	4.22	0.145442	Good	5.46507	9	0.0025	-0.1368	0.0141353
MP13	sORF13	gawron_2016:173210	17	1	58352035	58352199	No					ATG	ATGGGCCCTACAACCAGGTCCCCGACTGACACCTTGACCAGCGAACACAGCAAACAGGCCCGCAGATGCCGCAGGTCCTTCGGCACCGTCTCCAGGGCCATCTTCGCCGATGGGAAGAACAACAGGGAGATAGACGACCACAGCCTGTGCACCCGCAGGAAGTAA	MGPTTRSPTDTLTSEHSKQARRCRRSFGTVSRAIFADGKNNREIDDHSLCTRRK*	54	lncrna	antisense	macaque	5.84	0.24	-0.16	0	0.339623		No	ENST00000579859	1.49	0.0986508	Good	7.67024	9	0.4623	1.697	0.00322003
MP14	sORF14	tirosh_2015:388845	12	-1	53964091	53966044	Yes	53966044_53964283_53964124	53965964_53964231_53964091			ATG	ATGTTTACAAGACCAGAAATGCCACGGCCGCGTCCTGGCAGAGAAAAGGCTGAAATGGAGGACCGGCGCCTTCCTTATAAGTATGCACATTGGCGAGAGAAGTGCTGCAACCTAAACCAGCAATTACACCCAAGCTCGTTGGGGCCTAAGCCAGTACCGACCTGGTAG	MFTRPEMPRPRPGREKAEMEDRRLPYKYAHWREKCCNLNQQLHPSSLGPKPVPTW*	55	lncrna	antisense	macaque	16.12	0.48	0.65	0	0.436364		No	ENST00000424518			No reads	7.68448		0.704	1.1543	0.00327385
MP15	sORF15	gawron_2016:23969	1	-1	174022122	174022298	No					ATG	ATGGCCCCTGCTGCAGGAGCAGCCTCAGCAGCAGCAGGTGGGAGGCCGGAGGCGGTGCTGGCGGTGGCGGCGGCAGCCGTGGCCCGGCGGCCTGGGACAGAATCAGAGTCAACGGTGGCCTCGGCGGCGGCGGCGGCTGCCGCGGCGGTGGCGACGGCCGCGGGGACTCGGAGCTGA	MAPAAGAASAAAGGRPEAVLAVAAAAVARRPGTESESTVASAAAAAAAAVATAAGTRS*	58	intronic	protein_coding	mouse	38.11	0.16	1.29	0	0.178571		No	ENST00000367696	0.66	0.174401	Extreme	10.3659	-1	0.5822	0.7792	0.00322003
MP16	sORF16	lee_2012:4556	15	1	66702537	66702677	No					TTC	TTCCCAGCAGCTCTTTGGGATTTTTACAGCTTCCACTCATGTGTTGACACCCGCGTCCAGGAGAAACTCGCTCCAAGTGCATCTAGCGCCTGGGACCTGAGACGGCGTTGGCCTTTCGTGCATGCAAATCCAGGGATTTAG	MPAALWDFYSFHSCVDTRVQEKLAPSASSAWDLRRRWPFVHANPGI*	46	5UTR	protein_coding	macaque	40.1	0.23	-0.32	0	0.155556		No	ENST00000288840	1.51	0.0561511	Good	-5.91566	1	0.9607	1.5468	0.00264256
MP17	sORF17	loayza_puch_2013:1104380	4	1	47485344	47485484	No					CTG	CTGGCTCCCGCAGCTGAGTTTGGGAGATGTCTAAGTGATTTTTTTTTTTTCCCGGAAGGCAAATGGCTGGCGTGGAAGCACAACCCGCTTTCACTCTTCGAATTTGTGCTTAGCTCTTTTCTTGTACCTTGCGACTCGTGA	MAPAAEFGRCLSDFFFFPEGKWLAWKHNPLSLFEFVLSSFLVPCDS*	46	5UTR	protein_coding	human	16.75	0.48	-0.59	0	0.311111		No	ENST00000504445		0.207905	Good	7.7165		0.1183	-0.0111	0.00332436
MP18	sORF18	niu_2014:746947	3	-1	9837869	9837976	No					GTG	GTGAGGGTGGGGGCTCTGCAGTCAGACAAACCTAAGATCACATCCTGGACAGGCCACTTGCTTGCTGTGTGGCATTGGGCAAGTAACTTTACCTCTCTGGACTTGTGA	MRVGALQSDKPKITSWTGHLLAVWHWASNFTSLDL*	35	3UTR	protein_coding	macaque	5.47	0.54	0.13	0			No	ENST00000383820						0.0655	0.0318	0.032403
MP19	sORF19	niu_2014:175925	11	-1	62593576	62593689	No					ATG	ATGCTTGCCGATGGAGGACAGACTGCAGGAACTTGGCCCATGTGGGAACCTAGCCTGTTTTGGGGGGTAGGACCCACAGATGTCTTGGACAGTTTTGGGGGGAGGGTTTTTTAA	MLADGGQTAGTWPMWEPSLFWGVGPTDVLDSFGGRVF*	37	3UTR	protein_coding	orang utan	19.92	0.57	0.36	0			No	ENST00000524902						0.4695	1.112	0.0179467
MP20	sORF20	cenik_2015:447677	14	1	88010448	88010564	No					ATG	ATGTTTGCACCAATCTACTGTGAGATTTATGAAGAAAAACAAATTGCGGACAACTCTCTATGTACACTTACAAATGCCTCAGTTGATGCTTGTGGGCTGTTTGTCAGCGTTCTGTGA	MFAPIYCEIYEEKQIADNSLCTLTNASVDACGLFVSVL*	38	5UTR	protein_coding	macaque	8.48	0.47	0.34	0	0.432432		No	ENST00000267549		0.221279	Good	-8.35984		0.0042	-0.254	0.00385936
MP21	sORF21	niu_2014:231175	12	-1	24817260	24817400	No					TTG	TTGTCCTTTCCACATTATGTTGTAGCTGGCTGGCTGTCAGGCGACTACAAGACTGAGGGTCTTGTGCCTTATAGATCTTTGTATCCCCCATGGCTGACATATAGTAGGTACTCAGTAAATGGTTTTATAATGAATCAGTGA	MSFPHYVVAGWLSGDYKTEGLVPYRSLYPPWLTYSRYSVNGFIMNQ*	46	3UTR	protein_coding	macaque	6.62	0.6	-0.11	0			No	ENST00000342945						0.0426	0.1071	0.0239292
MP22	sORF22	gawron_2016:264315	3	1	38421145	38421294	No					GCT	GCTCTGAACGCTGTCACCCCTGATCCCCACTTTATACTGTATTCCTGTGTCTGTCTTAATTACTGTAGCGCCGCTGGGTTGGAGTCTCCACGACCGAGCTGGTCTCGGCAAGTGGTGCCCAACACGGGGGCTCGAACCTGGGTCGAATAG	MLNAVTPDPHFILYSCVCLNYCSAAGLESPRPSWSRQVVPNTGARTWVE*	49	lncrna	processed_transcript	human	6.15	0.25	-0.05	0	0.25		No	ENST00000472721	0.42	0.100894	Good	7.4284	9	0.0226	-0.0549	0.00322003
MP23	sORF23	gawron_2016:96907	12	-1	88141900	88142019	No					ATT	ATTTGGCTGGACCCAGAGTCCGCGTGGAACCGCGATAGGGATCTGTCAGGGCCCGCGGCCGGGTCCAGCTTGGTGGTTGCGGTAGTGAGAGGCCTCCGCTGGTTGCCAGGCTTGGTCTAG	MWLDPESAWNRDRDLSGPAAGSSLVVAVVRGLRWLPGLV*	39	5UTR	protein_coding	orang utan	16.45	0.38	0.9	0	0.459459		No	ENST00000550962	1.1	0.179356	Good	8.33294	-10	0.0812	0.0144	0.00322003
MP24	sORF24	niu_2014:1053654	9	1	122392696	122392836	No					CTG	CTGGAATATTGTGATTCTGTTTATTCTTCCAGAATGCTGAACTCCTTGTTAGCCCTTCAGATTGTTAGGAGTGGTTCTCATTTGGTCTGCCAGAATACTGGGTTCTTAGTTGACAACCTAGAATGTCAGATTTCTGGTTGA	MEYCDSVYSSRMLNSLLALQIVRSGSHLVCQNTGFLVDNLECQISG*	46	3UTR	protein_coding	macaque	9.83	0.57	-0.67	0			No	ENST00000223423						0.1861	0.5459	0.0268264
MP25	sORF25	niu_2014:669753	20	1	4700281	4700403	No					TTG	TTGAGGCTAAAACAAATCTCAGAACAGTCTGAAATACCTTTGCCTGGATACCTCTGGCTCCTTCAGCAGCTAGAGCTCAGTATACTAATGCCCTATCTTAGTAGAGATTTCATAGCTATTTAG	MRLKQISEQSEIPLPGYLWLLQQLELSILMPYLSRDFIAI*	40	3UTR	protein_coding	macaque	4.55	0.42	-0.42	0			No	ENST00000430350						0.0102	0.2012	0.00434806
MP26	sORF26	gawron_2016:346012	7	-1	150632181	150632288	No					TCG	TCGGCCTTGTCCTCCTTGTGTTCATACACTGTGGAAGCTTTTCTCTGCCTCCTCCGTGAGAGTGCGTGGCCGGGAGACCAGAAACGTGGTCCTTTCTCTTGCCTGTGA	MALSSLCSYTVEAFLCLLRESAWPGDQKRGPFSCL*	35	5UTR	protein_coding	orang utan	7.73	0.3	0.76	0	0.363636		No	ENST00000618759	1.18	0.0846164	Good	7.25395	-9	0.0064	-0.6127	0.00322003
MP27	sORF27	crappe_2014:35352	15	-1	34988036	34988167	No					GAG	GAGAAGTGGAGCGACCCCCAGGGAGGGTCGGACCTGCCTCAATACCGCCAAGGTGCCTGGGGACCCAAGAACGGGGGCTCCACAACCTCAGTTCCTGAGCTCCTTTTGCTTTCTCACTTCCCCACCTATTGA	MKWSDPQGGSDLPQYRQGAWGPKNGGSTTSVPELLLLSHFPTY*	43	5UTR	protein_coding	orang utan	22.32	0.08	1.91	0	0.0487805		No	ENST00000559564	3.01	0.097384	Good	4.90207	0	0.05	0.2089	0.00408407
MP28	sORF28	gawron_2016:155311	16	1	89907313	89907435	No					TTG	GGCCAGAGAGGTACCTCCCTCCTTCCAGTTCCCACCTCCCAGCTCCCACCTCCCTCCTCCCAGTTCCCAGCTCCCAGCTCCCACCTCCCAGCTCCAACCTTCCAGCTCCCAGCTCCCACCTAG	MQRGTSLLPVPTSQLPPPSSQFPAPSSHLPAPTFQLPAPT*	40	lncrna	retained_intron	human	4.16	0.06	-1.94	0	0.0512821		Yes	ENST00000570217	1.61	0.120081	Good	-6.14802	9	0.1001	-0.1821	0.0309834
MP29	sORF29	gawron_2016:302094	5	-1	98773278	98773421	No					ATC	ATGCTGCCTCGCGCTCCCTTTCCTTCCCCCTCTACCCCCTTCCGCGATTTACTGTTTCCTCGCGCCCAACAGAAATGGGCGACCGCAAGTCTTACTCTCGCCGGCGTTACAAAGGTACCGGCCTTTGACCTCTCCTTGAATTAA	MLPRAPFPSPSTPFRDLLFPRAQQKWATASLTLAGVTKVPAFDLSLN*	47	lncrna	antisense	human	1.71	0.06	-0.38	0	0.0666667		No	ENST00000505677	5.42	0.24814	Good	-5.26153	-9	0.0777	0.0966	0.00322003
MP30	sORF30	liu_Hela_2013:318049	6	-1	30686166	30686294	No					TTG	TTGCCTCCAATCCGGACTCTTCCTCTCACATCACCCCCACCACCCCCAACTTGGGCTCACAACTTCTCTTCACTTTTTCCATTTCCCCAGTTCTCTGCCTTCCGTCTTTCCCTCTGTCCTCATCCTTAG	MPPIRTLPLTSPPPPPTWAHNFSSLFPFPQFSAFRLSLCPHP*	42	5UTR	protein_coding	macaque	33.66	0.22	-0.31	0	0.15		No	ENST00000615527		0.174123	Good	-5.71758		0.0586	0.0712	0.00308016

### Sheet: Table S1.b
Randomized Sequence (R)	amino acid sequence	R length (aa)
R1	MHRVYPLQIPPTKGPPGAITPQGLGNSRRLSLAEG	35
R2	MYRLSAFNVDGGSRVSNRDGASTLRQGTARNEVTL	35
R3	MLRGPLAAFLRPVLPTAKFAGAFQHIVRSRPRSRCLILVKL	41
R4	MAWPQVKARPCGGNLCSWPSTNSRNGAQSCHVGGVGHSAEQ	41
R5	MCGHPKSSKSQGEGHPFQCAKEGSDNDMASRGVQCVPPSAQP	42
R6	MGLEGQKGALVEAICSPIEFLLPAFPQRNGADREPGQPMGLEE	43
R7	MTRGGALAKCKTGEILGDIRATYGWKFASAKPFHLVRFIGAAL	43
R8	MTKTWCGTVPQLGMAFRPEGPRPLWEAYRPAPFLPPSHATTSS	43
R9	MIARTVPPCASVKLSLLELKGRCDPMCARNQQIDDTPRTTCLLP	44
R10	MSESRKASSKLLPVLSRPPNIEYQIAPNVFLAHKRIRLWKSPHSVQ	46
R11	MSSPCSSLELGLEFVVCMHVCKEIAVTLAGYDKGAVAKSWVCYFHRRR	48
R12	MSNLVTVRTPWSDACKPDLSSGERPVPCITGAGLGLPCSLADGDTGGRPATSER	54
R13	MCMSNAASGALSASEPLHANVPRMSMGGRALYEGSSEPSASPSGEPSQKSGSGG	54
R14	MAQTTLTLANRFLGCQLALLRPEFSESSLKYPRNGTPSIKQGRRPQGEPQGLFSR	55
R15	MSRTSTAGLSHASYVLTPSGAPLPLRGGQWFLLLWSPNCLPPSHCDALPPNGEVLPGL	58
R16	MPNLDLRDLWPGPFSKARPEPRRWYGRGGASRLRLPS	37
R17	MVRKATGLYSKEHVRLPLRTSWHPLEGPPTVLSGIFILPGYGALSGGTGAKGAPLE	56
R18	MREATAQGSRFTRSLCAWLPIFWLAELAGKRLPAE	35
R19	MLLLPQRSQFHTRTGNGLEGVEPTPSEPTCELFDGLS	37
R20	MHREQTLLRMALKGLVGFSPRKKGGQRLPRMLKLCQEPQPEVTQRGQAGSRGGD	54
R21	MTRIRELPWRSLFFDGEGMDRSEAASPWAHGVARLL	36
R22	MVGGLPVDWSELRTVIFWVAADRFTTRFAPTGTDSPAWGPVQLGQGPLRRQARLL	55
R23	MSGRAGPLLRLLSRCTLLLPRNKRLVEWWDSSGSK	35
R24	MEQFSVGRLLVPLGPFNPGDWPSPHSYLRYFHTPLFL	37
R25	MPKSSYTGVPGPSQCRPSLGSRTFGALALSISSFFGHKPVFQPWWFGRPGL	51
R26	MIRAAQPTPLCVFHSEVVPNVLLFLPSKPCPPWLL	35
R27	MRCRSDGGIAGKRTLLHLLLSEGWRGTELLSRLAS	35
R28	MFPWYLPGALSLGPQGSVWRRVGVGNTAFLRGTLWLRGAEIEEI	44
R29	MQRLIQPKTALRSTSWLCIPSPDLTESSATRTAAASPLSGGAVLPEQSIGIPNRDFR	57
R30	MLPQRVIKPRVIMSHICRGRLAKKQSPSRAPRIAFFGGSGRANAPLP	47
