## Supplemental Table 3 for "Human *De Novo* Microproteins are Intrinsically Disordered and Contain Short Linear Motifs"

### Sheet: Table S3_legend
Table S3. Peptide SPOT array interaction validation.
S3.a	GOPC PDZ
S3.b	RNPS1 RRM
S3.c	SH3PXD2A SH3 1
Position				position on membrane
Motif Containing Protein Name				name of protein from which membrane peptide was derived
Peptide Sequence
Peptide Start_aa
Peptide End_aa
Motif Containing Protein Accession				UniProt accession (where available)
Motif Containing Protein Gene				gene name (where available)
Predicted Motif
Normalized signal percentage (%)				percentage intensity of the SPOT array signal, normalized to strongest de novo binder and negative control

### Sheet: Table S3.a_GOPC PDZ
Position	Motif Containing Protein Name	Peptide Sequence	Peptide Start_aa	Peptide End_aa	Motif Containing Protein Accession	Motif Containing Protein Gene	Predicted Motif	Normalized signal percentage (%)								Membrane Layout
A1	GOLGA3	GLSLPMQETQLCSTDG	26	39	Q08378	GOLGA3	M..T.L	102.213								1	2	3	4	5	6	7	8	9	10	11	12	13	14
B1	GOLGA3	GLSLPMQETQLCSTDG	26	39	Q08378	GOLGA3	M..T.L	97.7873								GOLGA3	GOLGA3 mut	MP7	MP14	MP20	MP23	MP24	MP25	MP26	MP28	R14	R26	R27	R29
A2	GOLGA3 mut	GLSLPAQEAQACSTDG	26	39	Q08378	GOLGA3	/	9.44195							A	GLSLPMQETQLCSTDG	GLSLPAQEAQACSTDG	GGPGSLILSPLTAPTG	GLNQQLHPSSLGPKPG	GNASVDACGLFVSVLG	GLSGPAAGSSLVVAVG	GYSSRMLNSLLALQIG	GLLQQLELSILMPYLG	GMALSSLCSYTVEAFG	GSQFPAPSSHLPAPTG	GMAQTTLTLANRFLGG	GIRAAQPTPLCVFHSG	GLSEGWRGTELLSRLG	GATRTAAASPLSGGAG
B2	GOLGA3 mut	GLSLPAQEAQACSTDG	26	39	Q08378	GOLGA3	/	-9.44195							B	GLSLPMQETQLCSTDG	GLSLPAQEAQACSTDG	GGPGSLILSPLTAPTG	GLNQQLHPSSLGPKPG	GNASVDACGLFVSVLG	GLSGPAAGSSLVVAVG	GYSSRMLNSLLALQIG	GLLQQLELSILMPYLG	GMALSSLCSYTVEAFG	GSQFPAPSSHLPAPTG	GMAQTTLTLANRFLGG	GIRAAQPTPLCVFHSG	GLSEGWRGTELLSRLG	GATRTAAASPLSGGAG
A3	MP7	GGPGSLILSPLTAPTG	24	37	/	/	L..S.L	32.9795
B3	MP7	GGPGSLILSPLTAPTG	24	37	/	/	L..S.L	42.2654
A4	MP14	GLNQQLHPSSLGPKPG	38	51	/	/	L..S.L	23.0849
B4	MP14	GLNQQLHPSSLGPKPG	38	51	/	/	L..S.L	21.1688
A5	MP20	GNASVDACGLFVSVLG	25	38	/	/	L..S.L	303.834
B5	MP20	GNASVDACGLFVSVLG	25	38	/	/	L..S.L	232.734
A6	MP23	GLSGPAAGSSLVVAVG	15	28	/	/	A..S.L	3.24098
B6	MP23	GLSGPAAGSSLVVAVG	15	28	/	/	A..S.L	24.3746
A7	MP24	GYSSRMLNSLLALQIG	8	21	/	/	M..S.L	398.972
B7	MP24	GYSSRMLNSLLALQIG	8	21	/	/	M..S.L	294.008
A8	MP25	GLLQQLELSILMPYLG	20	33	/	/	L..S.L	119.337
B8	MP25	GLLQQLELSILMPYLG	20	33	/	/	L..S.L	133.138
A9	MP26	GMALSSLCSYTVEAFG	1	14	/	/	M..S.L	125.157
B9	MP26	GMALSSLCSYTVEAFG	1	14	/	/	M..S.L	85.6098
A10	MP28	GSQFPAPSSHLPAPTG	20	33	/	/	A..S.L	12.1776
B10	MP28	GSQFPAPSSHLPAPTG	20	33	/	/	A..S.L	14.2341
A11	R14	GMAQTTLTLANRFLGG	1	14	/	/	M..T.L	387.891
B11	R14	GMAQTTLTLANRFLGG	1	14	/	/	M..T.L	323.938
A12	R26	GIRAAQPTPLCVFHSG	2	15	/	/	A..T.L	17.8751
B12	R26	GIRAAQPTPLCVFHSG	2	15	/	/	A..T.L	15.278
A13	R27	GLSEGWRGTELLSRLG	20	33	/	/	W..T.L	103.12
B13	R27	GLSEGWRGTELLSRLG	20	33	/	/	W..T.L	87.7893
A14	R29	GATRTAAASPLSGGAG	29	42	/	/	A..S.L	37.9454
B14	R29	GATRTAAASPLSGGAG	29	42	/	/	A..S.L	37.6293

### Sheet: Table S3.b_RNPS1 RRM
Position	Motif Containing Protein Name	Peptide Sequence	Peptide Start_aa	Peptide End_aa	Motif Containing Protein Accession	Motif Containing Protein Gene	Predicted Motif	Normalized signal percentage (%)								Membrane Layout
A1	HEXIM2	GPYLELSWAEKQQRDG	104	117	Q96MH2	HEXIM2	L.W	105.426								1	2	3	4	5	6	7	8	9	10	11	12
B1	HEXIM2	GPYLELSWAEKQQRDG	104	117	Q96MH2	HEXIM2	L.W	94.5743								HEXIM2	HEXIM2 mut	MP8	MP17	MP19	MP23	MP27	R15	R18	R21	R22	R23
A2	HEXIM2 mut	GPYLEASAASKQQRDG	104	117	Q96MH2	HEXIM2		-0.539683							A	GPYLELSWAEKQQRDG	GPYLEASAASKQQRDG	GMSWWDPWEAKRSGVG	GPEGKWLAWKHNPLSG	GMWEPSLFWGVGPTDG	GVAVVRGLRWLPGLVG	GMKWSDPQGGSDLPQG	GGQWFLLLWSPNCLPG	GCAWLPIFWLAELAGG	GRIRELPWRSLFFDGG	GPVDWSELRTVIFWVG	GRNKRLVEWWDSSGSG
B2	HEXIM2 mut	GPYLEASAASKQQRDG	104	117	Q96MH2	HEXIM2		0.539683							B	GPYLELSWAEKQQRDG	GPYLEASAASKQQRDG	GMSWWDPWEAKRSGVG	GPEGKWLAWKHNPLSG	GMWEPSLFWGVGPTDG	GVAVVRGLRWLPGLVG	GMKWSDPQGGSDLPQG	GGQWFLLLWSPNCLPG	GCAWLPIFWLAELAGG	GRIRELPWRSLFFDGG	GPVDWSELRTVIFWVG	GRNKRLVEWWDSSGSG
A3	MP8	GMSWWDPWEAKRSGVG	1	14	/	/	M.W	76.5702
B3	MP8	GMSWWDPWEAKRSGVG	1	14	/	/	M.W	91.0488
A4	MP17	GPEGKWLAWKHNPLSG	18	31	/	/	L.W	-20.3292
B4	MP17	GPEGKWLAWKHNPLSG	18	31	/	/	L.W	-8.26697
A5	MP19	GMWEPSLFWGVGPTDG	14	27	/	/	L.W	40.0873
B5	MP19	GMWEPSLFWGVGPTDG	14	27	/	/	L.W	36.5828
A6	MP23	GVAVVRGLRWLPGLVG	26	39	/	/	L.W	38.2579
B6	MP23	GVAVVRGLRWLPGLVG	26	39	/	/	L.W	65.8782
A7	MP27	GMKWSDPQGGSDLPQG	1	14	/	/	M.W	-41.468
B7	MP27	GMKWSDPQGGSDLPQG	1	14	/	/	M.W	-40.9511
A8	R15	GGQWFLLLWSPNCLPG	38	51	/	/	L.W	11.3789
B8	R15	GGQWFLLLWSPNCLPG	38	51	/	/	L.W	2.40404
A9	R18	GCAWLPIFWLAELAGG	16	29	/	/	I.W	29.4162
B9	R18	GCAWLPIFWLAELAGG	16	29	/	/	I.W	90.5547
A10	R21	GRIRELPWRSLFFDGG	3	16	/	/	L.W	199.798
B10	R21	GRIRELPWRSLFFDGG	3	16	/	/	L.W	243.525
A11	R22	GPVDWSELRTVIFWVG	6	19	/	/	V.W, I.W	265.911
B11	R22	GPVDWSELRTVIFWVG	6	19	/	/	V.W, I.W	265.473
A12	R23	GRNKRLVEWWDSSGSG	21	34	/	/	V.W	131.539
B12	R23	GRNKRLVEWWDSSGSG	21	34	/	/	V.W	221.253

### Sheet: Table S3.c_SH3PXD2A SH3 1
Position	Motif Containing Protein Name	Peptide Sequence	Peptide Start_aa	Peptide End_aa	Motif Containing Protein Accession	Motif Containing Protein Gene	Predicted Motif	Normalized signal percentage (%)								Membrane Layout
A1	RSPH3	GGNLPSRPPPLLSPLG	89	102	Q86UC2	RSPH3	R..P	1.73532								1	2	3	4	5	6	7	8	9	10	11	12	13	14	15
B1	RSPH3	GGNLPSRPPPLLSPLG	89	102	Q86UC2	RSPH3	R..P	3.01075								RSPH3	RSPH3 mut	MP2	MP14	MP14	MP16	MP23	MP30	R1	R3	R8	R9	R12	R16	R21
A2	RSPH3 mut	GGNLPSAPAALLSPLG	89	102	Q86UC2	RSPH3		2.05121							A	GGNLPSRPPPLLSPLG	GGNLPSAPAALLSPLG	GMTKYLRLNPTDSALG	GRPEMPRPRPGREKAG	GAEMEDRRLPYKYAHG	GAWDLRRRWPFVHANG	GVAVVRGLRWLPGLVG	GMPPIRTLPLTSPPPG	GMHRVYPLQIPPTKGG	GFQHIVRSRPRSRCLG	GWEAYRPAPFLPPSHG	GMIARTVPPCASVKLG	GLSSGERPVPCITGAG	GPFSKARPEPRRWYGG	GMTRIRELPWRSLFFG
B2	RSPH3 mut	GGNLPSAPAALLSPLG	89	102	Q86UC2	RSPH3		-2.4817							B	GGNLPSRPPPLLSPLG	GGNLPSAPAALLSPLG	GMTKYLRLNPTDSALG	GRPEMPRPRPGREKAG	GAEMEDRRLPYKYAHG	GAWDLRRRWPFVHANG	GVAVVRGLRWLPGLVG	GMPPIRTLPLTSPPPG	GMHRVYPLQIPPTKGG	GFQHIVRSRPRSRCLG	GWEAYRPAPFLPPSHG	GMIARTVPPCASVKLG	GLSSGERPVPCITGAG	GPFSKARPEPRRWYGG	GMTRIRELPWRSLFFG
A3	MP2	GMTKYLRLNPTDSALG	1	14	/	/	R..P	12.1567
B3	MP2	GMTKYLRLNPTDSALG	1	14	/	/	R..P	8.78109
A4	MP14	GRPEMPRPRPGREKAG	4	17	/	/	R..P	54.692
B4	MP14	GRPEMPRPRPGREKAG	4	17	/	/	R..P	48.2448
A5	MP14	GAEMEDRRLPYKYAHG	17	30	/	/	R..P	2.58442
B5	MP14	GAEMEDRRLPYKYAHG	17	30	/	/	R..P	-0.304905
A6	MP16	GAWDLRRRWPFVHANG	30	43	/	/	R..P	76.799
B6	MP16	GAWDLRRRWPFVHANG	30	43	/	/	R..P	93.828
A7	MP23	GVAVVRGLRWLPGLVG	26	39	/	/	R..P	107.668
B7	MP23	GVAVVRGLRWLPGLVG	26	39	/	/	R..P	92.3322
A8	MP30	GMPPIRTLPLTSPPPG	1	14	/	/	R..P	0.940248
B8	MP30	GMPPIRTLPLTSPPPG	1	14	/	/	R..P	-0.940248
A9	R1	GMHRVYPLQIPPTKGG	1	14	/	/	R..P	11.0986
B9	R1	GMHRVYPLQIPPTKGG	1	14	/	/	R..P	11.6853
A10	R3	GFQHIVRSRPRSRCLG	23	36	/	/	R..P	27.2607
B10	R3	GFQHIVRSRPRSRCLG	23	36	/	/	R..P	33.8949
A11	R8	GWEAYRPAPFLPPSHG	25	38	/	/	R..P	40.8451
B11	R8	GWEAYRPAPFLPPSHG	25	38	/	/	R..P	32.6118
A12	R9	GMIARTVPPCASVKLG	1	14	/	/	R..P	-1.77035
B12	R9	GMIARTVPPCASVKLG	1	14	/	/	R..P	-3.12892
A13	R12	GLSSGERPVPCITGAG	19	32	/	/	R..P	-5.15429
B13	R12	GLSSGERPVPCITGAG	19	32	/	/	R..P	-0.407629
A14	R16	GPFSKARPEPRRWYGG	13	26	/	/	R..P	46.2729
B14	R16	GPFSKARPEPRRWYGG	13	26	/	/	R..P	35.8283
A15	R21	GMTRIRELPWRSLFFG	1	14	/	/	R..P	123.418
B15	R21	GMTRIRELPWRSLFFG	1	14	/	/	R..P	86.9081
