## Supplemental Table 4 for "Human *De Novo* Microproteins are Intrinsically Disordered and Contain Short Linear Motifs"

### Sheet: Table S4_legend
Table S4. Fluorescence polarization-monitored affinity measurements for the de novo MP and human bait domain interactions.
Human Bait Domain		human protein bait domain that recognizes motif
Human Bait Domain UniProt Accession		UniProt accession of human protein bait domain
Motif Containing Protein Name		protein or microprotein containing a motif
Motif Containing Protein Accession		UniProt accession of protein containing a motif; unavailable for microproteins
Motif Containing Protein Gene		gene encoding the protein or microprotein containing a motif
Microprotein Ensembl Transcript ID		transcript corresponding to microprotein containing a motif
Species		species from which peptide sequence is derived
Motif Containing Peptide		name of peptide containing a motif
Peptide Sequence		peptide sequence
Peptide Start_aa		amino acid start
Peptide End_aa		amino acid end
ASHI_RegEx		consensus motif recognized by a given domain in RegEx format
KD [µM]		dissociation constant
SEM		standard error of mean

### Sheet: Table S4
Human Bait Domain	Human Bait Domain UniProt Accession	Motif Containing Protein Name	Motif Containing Protein Accession	Motif Containing Protein Gene	Species	Motif Containing Peptide	N-terminal modification	Peptide Sequence	C-terminal modification	Peptide Start_aa	Peptide End_aa	ASHI_RegEx	Kd [µM] (direct binding FITC-probe)	SEM	Kd' [µM] (FP competition)	SEM
AP2M1_160_435	Q96CW1	Peroxisomal membrane associated protein Pex14	O75381	PEX14	Homo sapiens	FITC - Pex14 284-299	FITC	EGSTVTYHLLGPQEEG	Amidated	284	299	Y..L	0.35	0.03
AP2M1_160_435	Q96CW1	MP21	/	BCAT1	Homo sapiens	MP21 18-33	Acetylated	TEGLVPYRSLYPPWLT	Amidated	18	33	Y..L			11.1	0.4
AP2M1_160_435	Q96CW1	MP25	/	PRNP	Homo sapiens	MP25 10-25	Acetylated	SEIPLPGYLWLLQQLE	Amidated	10	25	Y..L			2.9	0.1
GOPC_PDZ_278_373	Q9HD26	Neurogenic locus notch homolog protein 1	P46531	NOTCH1	Homo sapiens	FITC - NOTCH1 2364-2379	FITC	SYQGLPSTRLATQPHL	Amidated	2364	2379	[ST].L.[ST]	46.6	2
G3BP1_NTF2_1_139	Q13283	Nucleoprotein	P0DTC9	N	Severe acute respiratory syndrome coronavirus 2 (2019-nCoV) (SARS-CoV-2)	FITC - Nucleoprotein 12-26	FITC	APRITFGGPSDSTGSY	Amidated	12	26	FG			1.7	0.05
G3BP1_NTF2_1_139	Q13283	MP3	/	PYGO2	Homo sapiens	MP3 24-38	Acetylated	SGTCVLAEHPLRFGLY	Amidated	24	38	FG			101.4	1.2
G3BP1_NTF2_1_139	Q13283	MP4	/	AP2M1	Homo sapiens	MP4 12-27	Acetylated	VGSLSFPPLWPQLWSG	Amidated	12	27	FG			N.B.	/
G3BP1_NTF2_1_139	Q13283	MP10	/		Homo sapiens	MP10 7-22	Acetylated	YSSPSREVTFWCFGEN	Amidated	7	22	FG			92.4	1.2
MDM2_SWIB_17_125	Q00987	Cellular tumor antigen p53	P04637	TP53	Homo sapiens	FITC - p53TAD_short 15-26	FITC	SQETFSDLWKLL	Amidated	15	26	F...W..L	0.022	0.001
MDM2_SWIB_17_125	Q00987	MP4_wt	/	AP2M1	Homo sapiens	MP4 12-27	Acetylated	VGSLSFPPLWPQLWSG	Amidated	12	27	F...W..L			92.5	5.6
MDM2_SWIB_17_126	Q00987	MP4_P22A	/	AP2M1	Homo sapiens	MP4 12-27_P22A	Acetylated	VGSLSFPPLWAQLWSG	Amidated	12	27	F...W..L			1.7	0.09
MDM2_SWIB_17_127	Q00987	MP4_P18A_P19A	/	AP2M1	Homo sapiens	MP4 12-27_P18A/P19A	Acetylated	VGSLSFAALWPQLWSG	Amidated	12	27	F...W..L			0.47	0.015
NEDD4_ww_2_765_803	P46934	Protein UL56	P28282	UL56	Human herpesvirus 2 (strain HG52 (HHV-2)	FITC - UL56 12-26	FITC	TDSPPPYSAG	Amidated	12	26	[LP]P.Y			8.1	0.2
NEDD4_ww_2_765_803	P46934	MP25	/	PRNP	Homo sapiens	MP25 10-25	Acetylated	SEIPLPGYLWLLQQLE	Amidated	10	25	[LP]P.Y			N.B.	/
NEDD4_ww_2_765_803	P46934	MP27	/	ZNF770	Homo sapiens	MP27 6-21	Acetylated	PQGGSDLPQYRQGAWG	Amidated	6	21	[LP]P.Y			N.B.	/
RNPS1_RRM_159_244	Q15287	Protein HEXIM2	Q96MH2	HEXIM2	Homo sapiens	FITC - HEXIM2 (103-118)	FITC	RPYLELSWAEKQQRDE	Amidated	103	118	[ILMV].W	69.4	5.1
RNPS1_RRM_159_244	Q15287	MP8	/	RCN1	Homo sapiens	MP8 (1-16)	Acetylated	MSWWDPWEAKRSGVLD	Amidated	1	16	[ILMV].W			N.B.	/
RNPS1_RRM_159_244	Q15287	MP19	/	MTA2	Homo sapiens	MP19 (13-28)	Acetylated	PMWEPSLFWGVGPTDV	Amidated	13	28	[ILMV].W			7.9	1.2
